# Sex-specific differences in ADAR editing patterns in response to SARS-CoV-2 infections

**DOI:** 10.64898/2026.09.29.755432

**Authors:** Aiswarya Mukundan Nair, Helen Piontkivska

## Abstract

Sex-specific differences in COVID-19 outcomes are well documented, with male sex being a key risk factor for severe disease. Multiple factors, including differences in the expression of Interferons (IFNs) and Interferon stimulated genes (ISGs) between the sexes have been identified as contributing to these differences. Adenosine-to-inosine (A-to-I) RNA editing, mediated by ADAR enzymes, is an important component of antiviral innate immune signaling. While previous studies, including us, have identified altered expression and activity of ADARs in response to SARS-CoV-2 infection, it remains unknown whether sex-specific differences in expression and activity of ADARs exist during infection with SARS-CoV-2. We address this question by analyzing a publicly available whole blood RNA sequencing dataset from males and females, matched for age and comorbidity status across pre-, mid-, and post-infection stages of SARS-CoV-2 infection. Our results show distinct patterns of ADAR expression between the sexes across different stages of infection, with significant differences in the expression of ADAR and ADAR2 in pre- and mid-infection that were not observed post-viral clearance. Interestingly, expression of predominantly neural isoform ADAR3 was significantly different and higher in females, mid-infection. Furthermore, these differences in ADAR expression were likely amplified downstream with significant differences in the global editing levels. Correlation analysis revealed that the relationship between ADAR expression and global editing activity differed by sex and stage of infection, indicating that ADAR editing is dynamically regulated and is influenced by factors other than ADAR transcript abundance. Noteworthy, sex-specific differences in ADAR editing were observed within genes that escape X-chromosome inactivation (XCI), a gene set enriched in immune related functions and known to be involved in sex-specific outcomes to viral infections. ADAR editing within these genes differed at baseline and changed across stages of infection in a manner independent of gene expression. Altogether, our findings establish ADAR editing as an additional layer of immune regulation that may be contributing, in part, to the differential clinical manifestations of COVID-19 observed between males and females.
