## Supplementary Tables 2A-F for "Sex-specific differences in ADAR editing patterns in response to SARS-CoV-2 infections"

### Sheet: Sheet1
Supp_Table_2A: Overall ADAR editing levels Pre-female
sample	As	Ts	coverage	overall_editing_level	infection_stage_sex
SRR18302358_100reads_finalAnn.csv	5662	9009	2568170	0.00571263	Pre_infection_females
SRR18302370_100reads_finalAnn.csv	6928	12702	3474645	0.0056495	Pre_infection_females
SRR18302396_100reads_finalAnn.csv	5719	11008	2845630	0.00587814	Pre_infection_females
SRR18302570_100reads_finalAnn.csv	7982	8419	3682787	0.00445342	Pre_infection_females
SRR18302627_100reads_finalAnn.csv	16314	18654	8360078	0.00418274	Pre_infection_females														565512
SRR18302642_100reads_finalAnn.csv	13639	19646	7128941	0.004669	Pre_infection_females
SRR18302688_100reads_finalAnn.csv	10091	14595	4895254	0.00504284	Pre_infection_females
SRR18302733_100reads_finalAnn.csv	7254	9051	3277626	0.00497464	Pre_infection_females
SRR18302744_100reads_finalAnn.csv	9968	11498	4953626	0.00433339	Pre_infection_females
SRR18302751_100reads_finalAnn.csv	9158	14630	4385134	0.00542469	Pre_infection_females
SRR18302785_100reads_finalAnn.csv	7967	11429	4022597	0.00482176	Pre_infection_females
SRR18302803_100reads_finalAnn.csv	7335	11468	3459160	0.00543571	Pre_infection_females
SRR18302816_100reads_finalAnn.csv	5741	9323	2948879	0.00510838	Pre_infection_females
SRR18302823_100reads_finalAnn.csv	9965	11967	4787568	0.00458103	Pre_infection_females
SRR18302825_100reads_finalAnn.csv	7965	10274	4168383	0.00437556	Pre_infection_females
SRR18302831_100reads_finalAnn.csv	5170	22214	2399913	0.0114104	Pre_infection_females
SRR18302835_100reads_finalAnn.csv	9434	10726	4627515	0.00435655	Pre_infection_females
SRR18302837_100reads_finalAnn.csv	9359	16049	4609375	0.00551224	Pre_infection_females
SRR18302842_100reads_finalAnn.csv	7191	9503	3497762	0.00477277	Pre_infection_females
SRR18302859_100reads_finalAnn.csv	9780	14503	4563250	0.00532143	Pre_infection_females
SRR18302860_100reads_finalAnn.csv	1544	4029	873471	0.00638029	Pre_infection_females
SRR18302865_100reads_finalAnn.csv	9033	13062	4153331	0.00531983	Pre_infection_females
SRR18302873_100reads_finalAnn.csv	8513	11557	4584014	0.00437826	Pre_infection_females
SRR18302874_100reads_finalAnn.csv	7943	11893	3833325	0.00517462	Pre_infection_females
SRR18302906_100reads_finalAnn.csv	6463	11164	2977666	0.00591974	Pre_infection_females
SRR18302930_100reads_finalAnn.csv	8089	10894	3931019	0.00482903	Pre_infection_females
SRR18302939_100reads_finalAnn.csv	5962	10117	2910250	0.00552495	Pre_infection_females
SRR18302950_100reads_finalAnn.csv	7169	13436	3324164	0.00619855	Pre_infection_females
SRR18302988_100reads_finalAnn.csv	7145	10205	3265290	0.00531346	Pre_infection_females
SRR18303008_100reads_finalAnn.csv	7415	53063	3982459	0.0151861	Pre_infection_females
SRR18303022_100reads_finalAnn.csv	7803	8798	3934216	0.00421965	Pre_infection_females
SRR18303026_100reads_finalAnn.csv	7162	46689	3724263	0.0144595	Pre_infection_females
SRR18303032_100reads_finalAnn.csv	3649	5486	2036740	0.00448511	Pre_infection_females
SRR18303037_100reads_finalAnn.csv	8395	12112	4574851	0.00448255	Pre_infection_females
SRR18303055_100reads_finalAnn.csv	8835	11498	4220031	0.00481821	Pre_infection_females
SRR18303070_100reads_finalAnn.csv	9096	13374	4294007	0.00523287	Pre_infection_females
SRR18303079_100reads_finalAnn.csv	12418	18248	5967057	0.00513922	Pre_infection_females
SRR18303087_100reads_finalAnn.csv	14068	19173	6604175	0.00503333	Pre_infection_females
SRR18303118_100reads_finalAnn.csv	5917	55793	2791245	0.0221084	Pre_infection_females
SRR18303185_100reads_finalAnn.csv	7527	12041	3521113	0.00555733	Pre_infection_females
SRR18303212_100reads_finalAnn.csv	5364	61766	2750219	0.024409	Pre_infection_females
SRR18303237_100reads_finalAnn.csv	11218	12301	5204446	0.00451902	Pre_infection_females
SRR18303242_100reads_finalAnn.csv	4857	38931	2220640	0.0197186	Pre_infection_females
SRR18303265_100reads_finalAnn.csv	12412	18378	5662459	0.00543757	Pre_infection_females
SRR18303279_100reads_finalAnn.csv	12983	14530	5867249	0.00468925	Pre_infection_females
SRR18303290_100reads_finalAnn.csv	9774	12180	4832742	0.00454276	Pre_infection_females
SRR18303297_100reads_finalAnn.csv	7849	13055	4277032	0.0048875	Pre_infection_females
SRR18303300_100reads_finalAnn.csv	8025	12617	4334399	0.00476237	Pre_infection_females
SRR18303301_100reads_finalAnn.csv	9644	13424	5472095	0.00421557	Pre_infection_females
SRR18303308_100reads_finalAnn.csv	7885	10025	3911044	0.00457934	Pre_infection_females
SRR18303309_100reads_finalAnn.csv	9030	14146	5112290	0.00453339	Pre_infection_females
SRR18303380_100reads_finalAnn.csv	6402	8546	2813275	0.00531338	Pre_infection_females
SRR18303394_100reads_finalAnn.csv	5786	6702	2540326	0.0049159	Pre_infection_females
SRR18303395_100reads_finalAnn.csv	5719	6367	2678641	0.00451199	Pre_infection_females
SRR18303396_100reads_finalAnn.csv	5594	6064	2369339	0.00492036	Pre_infection_females
SRR18303410_100reads_finalAnn.csv	7315	9033	3297500	0.0049577	Pre_infection_females
SRR18303509_100reads_finalAnn.csv	9439	12441	4693798	0.00466147	Pre_infection_females
SRR18303510_100reads_finalAnn.csv	10388	11929	5122298	0.00435683	Pre_infection_females
SRR18303511_100reads_finalAnn.csv	7701	9701	3818741	0.004557	Pre_infection_females
SRR18303517_100reads_finalAnn.csv	10353	14900	4759189	0.00530616	Pre_infection_females
SRR18303526_100reads_finalAnn.csv	10066	12024	4653534	0.00474693	Pre_infection_females
SRR18303552_100reads_finalAnn.csv	8700	11846	4319504	0.00475656	Pre_infection_females
SRR18303601_100reads_finalAnn.csv	6884	10733	3236742	0.00544282	Pre_infection_females
SRR18303616_100reads_finalAnn.csv	7701	11440	3419652	0.00559735	Pre_infection_females
SRR18303692_100reads_finalAnn.csv	8248	10252	3547504	0.00521493	Pre_infection_females
SRR18303697_100reads_finalAnn.csv	4956	7041	2503748	0.00479162	Pre_infection_females
SRR18303744_100reads_finalAnn.csv	9446	10942	3990933	0.00510858	Pre_infection_females
SRR18303761_100reads_finalAnn.csv	55848	66576	23474669	0.00521515	Pre_infection_females
SRR18303766_100reads_finalAnn.csv	74489	77712	30701441	0.00495745	Pre_infection_females
SRR18303769_100reads_finalAnn.csv	53961	59470	19054344	0.00595303	Pre_infection_females
SRR18303773_100reads_finalAnn.csv	58480	68367	23948138	0.00529674	Pre_infection_females
SRR18303785_100reads_finalAnn.csv	14190	14990	6260592	0.0046609	Pre_infection_females
SRR18303794_100reads_finalAnn.csv	6298	7515	2681746	0.00515075	Pre_infection_females
SRR18303797_100reads_finalAnn.csv	6265	8243	2887507	0.0050244	Pre_infection_females
SRR18303798_100reads_finalAnn.csv	5602	10237	2707630	0.00584977	Pre_infection_females
SRR18303803_100reads_finalAnn.csv	5970	9213	2523296	0.00601713	Pre_infection_females
SRR18303804_100reads_finalAnn.csv	5584	30913	2299323	0.0158729	Pre_infection_females
SRR18303821_100reads_finalAnn.csv	5664	8811	2600068	0.00556716	Pre_infection_females
SRR18303834_100reads_finalAnn.csv	6395	8778	3131053	0.00484597	Pre_infection_females
SRR18303838_100reads_finalAnn.csv	7475	8944	3495449	0.00469725	Pre_infection_females
SRR18303879_100reads_finalAnn.csv	7864	11018	3472123	0.00543817	Pre_infection_females
SRR18303922_100reads_finalAnn.csv	5972	7801	2698612	0.00510373	Pre_infection_females
SRR18303923_100reads_finalAnn.csv	4714	8705	2213828	0.00606145	Pre_infection_females
SRR18303924_100reads_finalAnn.csv	4508	7622	2192605	0.00553223	Pre_infection_females
SRR18304025_100reads_finalAnn.csv	13472	20849	6941369	0.00494441	Pre_infection_females
SRR18304047_100reads_finalAnn.csv	6353	8763	3348376	0.00451443	Pre_infection_females
SRR18304109_100reads_finalAnn.csv	8409	13111	4037454	0.00533009	Pre_infection_females
SRR18304114_100reads_finalAnn.csv	6310	10533	3241130	0.00519664	Pre_infection_females
SRR18304162_100reads_finalAnn.csv	7582	10076	3880977	0.00454989	Pre_infection_females

### Sheet: Sheet2
Supp_Table_2B: Overall ADAR editing levels Pre-male
sample	As	Ts	coverage	overall_editing_level	infection_stage_sex
SRR18302436_100reads_finalAnn.csv	6736	28509	3173029	0.0111077	Pre_infection_males
SRR18302449_100reads_finalAnn.csv	5997	7897	2385026	0.00582551	Pre_infection_males
SRR18302452_100reads_finalAnn.csv	6647	8437	2819615	0.00534967	Pre_infection_males
SRR18302466_100reads_finalAnn.csv	9046	17470	4097835	0.00647073	Pre_infection_males
SRR18302476_100reads_finalAnn.csv	5933	6591	2507971	0.00499368	Pre_infection_males
SRR18302478_100reads_finalAnn.csv	6914	8933	3373562	0.00469741	Pre_infection_males
SRR18302480_100reads_finalAnn.csv	6066	9597	2855097	0.00548598	Pre_infection_males
SRR18302484_100reads_finalAnn.csv	6748	11666	3129982	0.0058831	Pre_infection_males
SRR18302489_100reads_finalAnn.csv	6990	9774	3345689	0.00501063	Pre_infection_males
SRR18302493_100reads_finalAnn.csv	8202	10595	3370767	0.00557648	Pre_infection_males
SRR18302564_100reads_finalAnn.csv	5808	8106	2621477	0.00530769	Pre_infection_males
SRR18302579_100reads_finalAnn.csv	7081	13446	3618229	0.00567322	Pre_infection_males
SRR18302585_100reads_finalAnn.csv	6103	22024	2827782	0.00994666	Pre_infection_males
SRR18302600_100reads_finalAnn.csv	16931	19163	8484826	0.00425395	Pre_infection_males
SRR18302604_100reads_finalAnn.csv	12345	17846	7146396	0.00422465	Pre_infection_males
SRR18302612_100reads_finalAnn.csv	12331	17366	6305406	0.00470977	Pre_infection_males
SRR18302618_100reads_finalAnn.csv	8724	10944	4869484	0.00403903	Pre_infection_males
SRR18302628_100reads_finalAnn.csv	13602	16448	6887225	0.00436315	Pre_infection_males
SRR18302636_100reads_finalAnn.csv	13816	19656	6832738	0.00489877	Pre_infection_males
SRR18302648_100reads_finalAnn.csv	12345	16043	5605221	0.00506456	Pre_infection_males
SRR18302651_100reads_finalAnn.csv	10885	15889	5048460	0.0053034	Pre_infection_males
SRR18302652_100reads_finalAnn.csv	10231	17018	5463012	0.00498791	Pre_infection_males
SRR18302659_100reads_finalAnn.csv	11011	15516	5282414	0.00502176	Pre_infection_males
SRR18302665_100reads_finalAnn.csv	11190	13765	4731776	0.00527392	Pre_infection_males
SRR18302674_100reads_finalAnn.csv	10655	13006	4638519	0.00510098	Pre_infection_males
SRR18302685_100reads_finalAnn.csv	10828	14699	5360980	0.00476163	Pre_infection_males
SRR18302689_100reads_finalAnn.csv	6011	8768	2599900	0.00568445	Pre_infection_males
SRR18302693_100reads_finalAnn.csv	5672	7353	2610636	0.00498921	Pre_infection_males
SRR18302696_100reads_finalAnn.csv	8429	9652	3327311	0.00543412	Pre_infection_males
SRR18302697_100reads_finalAnn.csv	7464	11392	3631584	0.00519222	Pre_infection_males
SRR18302698_100reads_finalAnn.csv	6472	7767	3139630	0.00453525	Pre_infection_males
SRR18302699_100reads_finalAnn.csv	7135	7795	2961568	0.00504125	Pre_infection_males
SRR18302700_100reads_finalAnn.csv	6452	10084	2981517	0.00554617	Pre_infection_males
SRR18302701_100reads_finalAnn.csv	7233	8541	3393324	0.00464854	Pre_infection_males
SRR18302702_100reads_finalAnn.csv	6236	7232	2813302	0.00478726	Pre_infection_males
SRR18302703_100reads_finalAnn.csv	5475	8715	2933593	0.00483707	Pre_infection_males
SRR18302705_100reads_finalAnn.csv	14080	16810	6940556	0.00445065	Pre_infection_males
SRR18302708_100reads_finalAnn.csv	5689	10037	2870692	0.00547812	Pre_infection_males
SRR18302712_100reads_finalAnn.csv	6154	8890	2499027	0.00601994	Pre_infection_males
SRR18302717_100reads_finalAnn.csv	9565	15032	4558994	0.00539527	Pre_infection_males
SRR18302720_100reads_finalAnn.csv	5832	7951	3045798	0.00452525	Pre_infection_males
SRR18302726_100reads_finalAnn.csv	7520	8212	3295474	0.00477382	Pre_infection_males
SRR18302727_100reads_finalAnn.csv	7305	8435	3357768	0.00468764	Pre_infection_males
SRR18302728_100reads_finalAnn.csv	6015	9326	2801877	0.00547526	Pre_infection_males
SRR18302729_100reads_finalAnn.csv	5793	6918	2749800	0.00462252	Pre_infection_males
SRR18302730_100reads_finalAnn.csv	5999	6940	2634923	0.00491058	Pre_infection_males
SRR18302731_100reads_finalAnn.csv	6501	9608	3023699	0.00532758	Pre_infection_males
SRR18302732_100reads_finalAnn.csv	6388	11464	3346205	0.005335	Pre_infection_males
SRR18302734_100reads_finalAnn.csv	7341	8361	2867186	0.00547645	Pre_infection_males
SRR18302737_100reads_finalAnn.csv	6562	7811	2668077	0.00538703	Pre_infection_males
SRR18302738_100reads_finalAnn.csv	6081	9100	2883759	0.00526431	Pre_infection_males
SRR18302745_100reads_finalAnn.csv	6209	8458	2535645	0.00578433	Pre_infection_males
SRR18302752_100reads_finalAnn.csv	6374	7590	3057056	0.00456779	Pre_infection_males
SRR18302758_100reads_finalAnn.csv	6372	9349	2858360	0.00550001	Pre_infection_males
SRR18302760_100reads_finalAnn.csv	6871	8475	2677665	0.00573111	Pre_infection_males
SRR18302764_100reads_finalAnn.csv	7180	9831	3067584	0.00554541	Pre_infection_males
SRR18302768_100reads_finalAnn.csv	7246	8674	3353057	0.00474791	Pre_infection_males
SRR18302772_100reads_finalAnn.csv	6362	35648	3094732	0.0135747	Pre_infection_males
SRR18302777_100reads_finalAnn.csv	7921	10179	3526014	0.00513328	Pre_infection_males
SRR18302780_100reads_finalAnn.csv	7610	11804	3966380	0.00489464	Pre_infection_males
SRR18302819_100reads_finalAnn.csv	6742	7643	2974496	0.00483611	Pre_infection_males
SRR18302820_100reads_finalAnn.csv	8159	9668	4110327	0.00433712	Pre_infection_males
SRR18302821_100reads_finalAnn.csv	7937	9264	4171220	0.00412373	Pre_infection_males
SRR18302826_100reads_finalAnn.csv	7212	10038	3090523	0.00558158	Pre_infection_males
SRR18302834_100reads_finalAnn.csv	8953	15989	4478938	0.00556873	Pre_infection_males
SRR18302836_100reads_finalAnn.csv	7019	8888	3318465	0.00479348	Pre_infection_males
SRR18302840_100reads_finalAnn.csv	6685	10939	3353761	0.005255	Pre_infection_males
SRR18302848_100reads_finalAnn.csv	10018	14070	4434401	0.00543208	Pre_infection_males
SRR18302853_100reads_finalAnn.csv	7902	11037	3544292	0.00534352	Pre_infection_males
SRR18302861_100reads_finalAnn.csv	7292	10590	3763161	0.00475186	Pre_infection_males
SRR18302864_100reads_finalAnn.csv	7986	10479	3822767	0.00483027	Pre_infection_males
SRR18302866_100reads_finalAnn.csv	9714	10443	4702039	0.00428686	Pre_infection_males
SRR18302868_100reads_finalAnn.csv	8940	8455	3459430	0.00502829	Pre_infection_males
SRR18302869_100reads_finalAnn.csv	7201	9510	3179839	0.0052553	Pre_infection_males
SRR18302870_100reads_finalAnn.csv	8289	9992	4145859	0.00440946	Pre_infection_males
SRR18302871_100reads_finalAnn.csv	8381	12746	3955846	0.0053407	Pre_infection_males
SRR18302872_100reads_finalAnn.csv	10046	13686	4739393	0.00500739	Pre_infection_males
SRR18302876_100reads_finalAnn.csv	7883	10568	3842099	0.00480232	Pre_infection_males
SRR18302877_100reads_finalAnn.csv	9722	10630	4455087	0.00456826	Pre_infection_males
SRR18302879_100reads_finalAnn.csv	9492	27960	4588413	0.0081623	Pre_infection_males
SRR18302889_100reads_finalAnn.csv	5858	7856	2838348	0.00483168	Pre_infection_males
SRR18302890_100reads_finalAnn.csv	6358	11140	3153741	0.00554833	Pre_infection_males
SRR18302895_100reads_finalAnn.csv	7434	9242	3478127	0.00479453	Pre_infection_males
SRR18302922_100reads_finalAnn.csv	7774	9301	3150998	0.00541892	Pre_infection_males
SRR18302925_100reads_finalAnn.csv	5336	8543	2616441	0.00530453	Pre_infection_males
SRR18302926_100reads_finalAnn.csv	5038	7947	2516551	0.00515984	Pre_infection_males
SRR18302928_100reads_finalAnn.csv	6833	10491	3111543	0.00556766	Pre_infection_males
SRR18302932_100reads_finalAnn.csv	6756	8319	2752935	0.00547597	Pre_infection_males
SRR18302933_100reads_finalAnn.csv	7296	11068	3552610	0.00516916	Pre_infection_males
SRR18302942_100reads_finalAnn.csv	6724	7575	2866015	0.00498916	Pre_infection_males
SRR18302960_100reads_finalAnn.csv	6012	11266	3026186	0.0057095	Pre_infection_males
SRR18302961_100reads_finalAnn.csv	5914	8217	3143502	0.0044953	Pre_infection_males
SRR18302975_100reads_finalAnn.csv	5963	38749	2787358	0.016041	Pre_infection_males
SRR18302995_100reads_finalAnn.csv	7420	9184	3599903	0.00461235	Pre_infection_males
SRR18303003_100reads_finalAnn.csv	5536	8078	2636393	0.00516387	Pre_infection_males
SRR18303016_100reads_finalAnn.csv	7012	8247	3140023	0.00485952	Pre_infection_males
SRR18303035_100reads_finalAnn.csv	8738	10105	3930411	0.00479416	Pre_infection_males
SRR18303038_100reads_finalAnn.csv	8429	10971	4116320	0.00471295	Pre_infection_males
SRR18303050_100reads_finalAnn.csv	7287	52755	3863980	0.0155389	Pre_infection_males
SRR18303057_100reads_finalAnn.csv	6909	11565	3414469	0.0054105	Pre_infection_males

### Sheet: Sheet3
Supp_Table_2C: Overall ADAR editing levels Mid-female
sample	As	Ts	coverage	overall_editing_level	infection_stage_sex
SRR18302402_100reads_finalAnn.csv	7173	9307	2737266	0.00602061	Mid_infection_females
SRR18302403_100reads_finalAnn.csv	10100	11635	4125512	0.00526844	Mid_infection_females
SRR18302405_100reads_finalAnn.csv	7198	8953	2758963	0.00585401	Mid_infection_females
SRR18302406_100reads_finalAnn.csv	8988	11213	3732156	0.00541269	Mid_infection_females
SRR18302412_100reads_finalAnn.csv	9419	13519	3764071	0.00609393	Mid_infection_females
SRR18302413_100reads_finalAnn.csv	8831	13157	3742875	0.00587463	Mid_infection_females
SRR18302417_100reads_finalAnn.csv	6998	9542	3148380	0.0052535	Mid_infection_females
SRR18302418_100reads_finalAnn.csv	6253	7280	2864486	0.00472441	Mid_infection_females
SRR18302419_100reads_finalAnn.csv	8215	10123	3876018	0.00473114	Mid_infection_females
SRR18302420_100reads_finalAnn.csv	6601	7377	2860634	0.00488633	Mid_infection_females
SRR18302421_100reads_finalAnn.csv	8142	12984	3878286	0.00544725	Mid_infection_females
SRR18302423_100reads_finalAnn.csv	8816	11840	4021029	0.00513699	Mid_infection_females
SRR18302424_100reads_finalAnn.csv	8972	12289	3544390	0.00599849	Mid_infection_females
SRR18302425_100reads_finalAnn.csv	8523	10542	3469599	0.00549487	Mid_infection_females
SRR18302426_100reads_finalAnn.csv	8114	10593	3368110	0.00555415	Mid_infection_females
SRR18302427_100reads_finalAnn.csv	7288	7473	3067733	0.0048117	Mid_infection_females
SRR18302428_100reads_finalAnn.csv	8667	11759	3705019	0.00551306	Mid_infection_females
SRR18302433_100reads_finalAnn.csv	6646	9220	2450884	0.00647358	Mid_infection_females
SRR18302439_100reads_finalAnn.csv	7639	9649	3433287	0.00503541	Mid_infection_females
SRR18302444_100reads_finalAnn.csv	6871	7618	2707912	0.00535062	Mid_infection_females
SRR18302447_100reads_finalAnn.csv	6549	8117	2993795	0.0048988	Mid_infection_females
SRR18302464_100reads_finalAnn.csv	7748	8283	2965365	0.00540608	Mid_infection_females
SRR18302468_100reads_finalAnn.csv	7022	8833	3039633	0.00521609	Mid_infection_females
SRR18302469_100reads_finalAnn.csv	6841	24105	2989378	0.010352	Mid_infection_females
SRR18302470_100reads_finalAnn.csv	9354	11781	3758480	0.00562328	Mid_infection_females
SRR18302574_100reads_finalAnn.csv	7998	8971	3531279	0.00480534	Mid_infection_females
SRR18302575_100reads_finalAnn.csv	8317	9483	3685856	0.00482927	Mid_infection_females
SRR18302880_100reads_finalAnn.csv	7510	10568	3555027	0.00508519	Mid_infection_females
SRR18302881_100reads_finalAnn.csv	6462	9335	3090955	0.00511072	Mid_infection_females
SRR18302891_100reads_finalAnn.csv	8073	8497	3461293	0.00478723	Mid_infection_females
SRR18302892_100reads_finalAnn.csv	8436	11417	3471639	0.00571862	Mid_infection_females
SRR18302920_100reads_finalAnn.csv	6464	7464	2917714	0.0047736	Mid_infection_females
SRR18302921_100reads_finalAnn.csv	6712	11335	3374762	0.00534764	Mid_infection_females
SRR18302937_100reads_finalAnn.csv	5815	7089	2609378	0.00494524	Mid_infection_females
SRR18302940_100reads_finalAnn.csv	7137	27797	3420935	0.0102118	Mid_infection_females
SRR18302985_100reads_finalAnn.csv	7332	10361	3437502	0.00514705	Mid_infection_females
SRR18302986_100reads_finalAnn.csv	8088	26269	3234689	0.0106214	Mid_infection_females
SRR18302987_100reads_finalAnn.csv	7227	35645	3323445	0.0128999	Mid_infection_females
SRR18302991_100reads_finalAnn.csv	6952	34620	2906012	0.0143055	Mid_infection_females
SRR18302992_100reads_finalAnn.csv	6732	7996	2783211	0.00529173	Mid_infection_females
SRR18302993_100reads_finalAnn.csv	7130	8705	3131799	0.0050562	Mid_infection_females
SRR18303010_100reads_finalAnn.csv	7114	8490	3548150	0.00439779	Mid_infection_females
SRR18303011_100reads_finalAnn.csv	6979	11548	3219811	0.00575406	Mid_infection_females
SRR18303012_100reads_finalAnn.csv	7310	47453	3510250	0.0156009	Mid_infection_females
SRR18303023_100reads_finalAnn.csv	6889	35608	2982190	0.0142503	Mid_infection_females
SRR18303024_100reads_finalAnn.csv	5995	28951	2639045	0.0132419	Mid_infection_females
SRR18303119_100reads_finalAnn.csv	6543	8011	2785437	0.00522503	Mid_infection_females
SRR18303120_100reads_finalAnn.csv	5867	7596	2590244	0.00519758	Mid_infection_females
SRR18303121_100reads_finalAnn.csv	7685	9557	3362826	0.00512723	Mid_infection_females
SRR18303122_100reads_finalAnn.csv	7359	10123	3552867	0.00492053	Mid_infection_females
SRR18303203_100reads_finalAnn.csv	6766	11251	3111695	0.00579009	Mid_infection_females
SRR18303235_100reads_finalAnn.csv	5413	22172	2141028	0.012884	Mid_infection_females
SRR18303236_100reads_finalAnn.csv	1185	1615	596153	0.00469678	Mid_infection_females
SRR18303385_100reads_finalAnn.csv	7834	8368	3429444	0.00472438	Mid_infection_females
SRR18303416_100reads_finalAnn.csv	7601	10001	3163733	0.00556368	Mid_infection_females
SRR18303553_100reads_finalAnn.csv	12485	17767	6498063	0.00465554	Mid_infection_females
SRR18303554_100reads_finalAnn.csv	9293	11628	4768042	0.00438776	Mid_infection_females
SRR18303555_100reads_finalAnn.csv	9474	11146	4815243	0.00428223	Mid_infection_females
SRR18303699_100reads_finalAnn.csv	18541	20242	7785098	0.0049817	Mid_infection_females
SRR18303700_100reads_finalAnn.csv	21858	24019	9382536	0.00488962	Mid_infection_females
SRR18303800_100reads_finalAnn.csv	4674	19432	2161513	0.0111524	Mid_infection_females
SRR18303801_100reads_finalAnn.csv	6797	9606	2895130	0.00566572	Mid_infection_females
SRR18303810_100reads_finalAnn.csv	5839	7317	2501719	0.00525878	Mid_infection_females
SRR18303812_100reads_finalAnn.csv	7682	7813	3145004	0.00492686	Mid_infection_females
SRR18303813_100reads_finalAnn.csv	7731	9917	3386120	0.00521187	Mid_infection_females
SRR18303818_100reads_finalAnn.csv	5134	8900	2416373	0.00580788	Mid_infection_females
SRR18303819_100reads_finalAnn.csv	5994	6298	2602662	0.00472286	Mid_infection_females
SRR18303837_100reads_finalAnn.csv	5055	6876	2272543	0.00525007	Mid_infection_females
SRR18303842_100reads_finalAnn.csv	6802	7723	2750603	0.00528066	Mid_infection_females
SRR18303844_100reads_finalAnn.csv	7675	8753	3314897	0.00495581	Mid_infection_females
SRR18303847_100reads_finalAnn.csv	7969	9289	3306159	0.00521996	Mid_infection_females
SRR18303848_100reads_finalAnn.csv	7295	9957	3132294	0.00550778	Mid_infection_females
SRR18303856_100reads_finalAnn.csv	6489	18258	2733710	0.00905253	Mid_infection_females
SRR18303857_100reads_finalAnn.csv	7133	9328	2810342	0.00585729	Mid_infection_females
SRR18303860_100reads_finalAnn.csv	7204	11635	3260135	0.0057786	Mid_infection_females
SRR18303861_100reads_finalAnn.csv	7891	8865	3438822	0.0048726	Mid_infection_females
SRR18303862_100reads_finalAnn.csv	7489	8633	2780283	0.00579869	Mid_infection_females
SRR18303863_100reads_finalAnn.csv	9036	12445	3916812	0.00548431	Mid_infection_females
SRR18303866_100reads_finalAnn.csv	7785	10198	3300329	0.00544885	Mid_infection_females
SRR18303867_100reads_finalAnn.csv	8063	7747	2965552	0.00533122	Mid_infection_females
SRR18303869_100reads_finalAnn.csv	8051	9566	3225778	0.00546132	Mid_infection_females
SRR18303870_100reads_finalAnn.csv	8280	17583	3097628	0.00834929	Mid_infection_females
SRR18303871_100reads_finalAnn.csv	8087	9422	3007452	0.00582187	Mid_infection_females
SRR18303872_100reads_finalAnn.csv	6543	8350	2571346	0.00579191	Mid_infection_females
SRR18303874_100reads_finalAnn.csv	7699	9406	3188602	0.00536442	Mid_infection_females
SRR18303877_100reads_finalAnn.csv	6812	8711	2665254	0.00582421	Mid_infection_females
SRR18303878_100reads_finalAnn.csv	7064	9526	3011419	0.00550903	Mid_infection_females
SRR18303882_100reads_finalAnn.csv	7771	19421	2854741	0.00952521	Mid_infection_females
SRR18303883_100reads_finalAnn.csv	6694	9108	2677468	0.00590185	Mid_infection_females

### Sheet: Sheet4
Supp_Table_2D: Overall ADAR editing levels Mid-male
sample	As	Ts	coverage	overall_editing_level	infection_stage_sex
SRR18302393_100reads_finalAnn.csv	7918	10390	3433398	0.00533233	Mid_infection_males
SRR18302394_100reads_finalAnn.csv	8694	15988	3819536	0.00646204	Mid_infection_males
SRR18302401_100reads_finalAnn.csv	6017	9118	2704846	0.00559551	Mid_infection_males
SRR18302407_100reads_finalAnn.csv	6548	9775	2722144	0.00599638	Mid_infection_males
SRR18302408_100reads_finalAnn.csv	8217	8496	3429863	0.00487279	Mid_infection_males
SRR18302410_100reads_finalAnn.csv	7273	10620	2736801	0.00653793	Mid_infection_males
SRR18302415_100reads_finalAnn.csv	15277	17932	6561525	0.00506117	Mid_infection_males
SRR18302438_100reads_finalAnn.csv	8165	9032	3557097	0.00483456	Mid_infection_males
SRR18302441_100reads_finalAnn.csv	8581	12515	3693799	0.00571119	Mid_infection_males
SRR18302442_100reads_finalAnn.csv	7577	11056	3316776	0.0056178	Mid_infection_males
SRR18302465_100reads_finalAnn.csv	6533	11903	2960171	0.00622802	Mid_infection_males
SRR18302474_100reads_finalAnn.csv	9578	10594	4174800	0.00483185	Mid_infection_males
SRR18302475_100reads_finalAnn.csv	7577	12478	3540477	0.00566449	Mid_infection_males
SRR18302479_100reads_finalAnn.csv	7587	9730	3781080	0.00457991	Mid_infection_males
SRR18302482_100reads_finalAnn.csv	7542	8461	3028295	0.00528449	Mid_infection_males
SRR18302487_100reads_finalAnn.csv	9200	11582	3077417	0.00675307	Mid_infection_males
SRR18302488_100reads_finalAnn.csv	7310	8169	2813344	0.00550199	Mid_infection_males
SRR18302491_100reads_finalAnn.csv	8509	9954	3761551	0.00490835	Mid_infection_males
SRR18302492_100reads_finalAnn.csv	7059	9160	3119360	0.00519946	Mid_infection_males
SRR18302581_100reads_finalAnn.csv	6709	30366	3209031	0.0115533	Mid_infection_males
SRR18302582_100reads_finalAnn.csv	5611	35251	2942286	0.0138878	Mid_infection_males
SRR18302588_100reads_finalAnn.csv	7852	10543	3261664	0.00563976	Mid_infection_males
SRR18302589_100reads_finalAnn.csv	8185	11082	3612405	0.00533357	Mid_infection_males
SRR18302592_100reads_finalAnn.csv	12406	17026	5995968	0.00490863	Mid_infection_males
SRR18302593_100reads_finalAnn.csv	11817	17398	5950964	0.00490929	Mid_infection_males
SRR18302598_100reads_finalAnn.csv	13945	17688	6764070	0.00467662	Mid_infection_males
SRR18302599_100reads_finalAnn.csv	10237	14489	5828912	0.00424196	Mid_infection_males
SRR18302601_100reads_finalAnn.csv	14131	23562	7311202	0.00515551	Mid_infection_males
SRR18302602_100reads_finalAnn.csv	12664	15088	6884314	0.00403119	Mid_infection_males
SRR18302606_100reads_finalAnn.csv	14201	58843	6681962	0.0109315	Mid_infection_males
SRR18302607_100reads_finalAnn.csv	13703	19897	7570515	0.00443827	Mid_infection_males
SRR18302608_100reads_finalAnn.csv	10518	19787	5851585	0.00517894	Mid_infection_males
SRR18302609_100reads_finalAnn.csv	11452	20887	6428052	0.00503092	Mid_infection_males
SRR18302610_100reads_finalAnn.csv	14018	21198	7909001	0.00445265	Mid_infection_males
SRR18302614_100reads_finalAnn.csv	12310	13640	5781602	0.00448838	Mid_infection_males
SRR18302620_100reads_finalAnn.csv	10756	12450	5179298	0.00448053	Mid_infection_males
SRR18302621_100reads_finalAnn.csv	12472	14359	6122796	0.00438215	Mid_infection_males
SRR18302622_100reads_finalAnn.csv	11368	17332	5942054	0.00482998	Mid_infection_males
SRR18302629_100reads_finalAnn.csv	13405	19558	6498884	0.0050721	Mid_infection_males
SRR18302630_100reads_finalAnn.csv	11607	16147	5162727	0.00537584	Mid_infection_males
SRR18302631_100reads_finalAnn.csv	14080	17303	7009563	0.00447717	Mid_infection_males
SRR18302633_100reads_finalAnn.csv	15824	19126	7523651	0.00464535	Mid_infection_males
SRR18302634_100reads_finalAnn.csv	15883	17281	6874651	0.0048241	Mid_infection_males
SRR18302635_100reads_finalAnn.csv	13224	14380	5670763	0.00486778	Mid_infection_males
SRR18302637_100reads_finalAnn.csv	12521	16601	5951877	0.00489291	Mid_infection_males
SRR18302638_100reads_finalAnn.csv	13457	18520	7130014	0.00448484	Mid_infection_males
SRR18302639_100reads_finalAnn.csv	14094	15811	7116634	0.00420213	Mid_infection_males
SRR18302640_100reads_finalAnn.csv	12713	38575	5877283	0.00872648	Mid_infection_males
SRR18302641_100reads_finalAnn.csv	14254	15616	6779666	0.00440582	Mid_infection_males
SRR18302644_100reads_finalAnn.csv	11999	15241	5565232	0.00489467	Mid_infection_males
SRR18302645_100reads_finalAnn.csv	12748	14143	5751644	0.00467536	Mid_infection_males
SRR18302650_100reads_finalAnn.csv	9811	12141	4309994	0.00509328	Mid_infection_males
SRR18302653_100reads_finalAnn.csv	10949	12409	5133650	0.00454998	Mid_infection_males
SRR18302660_100reads_finalAnn.csv	14033	15942	6400411	0.00468329	Mid_infection_males
SRR18302666_100reads_finalAnn.csv	11038	14273	4851939	0.00521668	Mid_infection_males
SRR18302675_100reads_finalAnn.csv	10045	12760	4078057	0.00559212	Mid_infection_males
SRR18302683_100reads_finalAnn.csv	10785	12297	4662667	0.00495039	Mid_infection_males
SRR18302684_100reads_finalAnn.csv	13006	16936	5543340	0.00540144	Mid_infection_males
SRR18302686_100reads_finalAnn.csv	7556	14384	4585438	0.00478471	Mid_infection_males
SRR18302691_100reads_finalAnn.csv	7209	10580	3296543	0.00539626	Mid_infection_males
SRR18302692_100reads_finalAnn.csv	6569	7080	2730420	0.00499886	Mid_infection_males
SRR18302695_100reads_finalAnn.csv	7373	10201	3265763	0.00538128	Mid_infection_males
SRR18302706_100reads_finalAnn.csv	6861	10169	3137997	0.00542703	Mid_infection_males
SRR18302707_100reads_finalAnn.csv	7908	10961	3454106	0.00546277	Mid_infection_males
SRR18302709_100reads_finalAnn.csv	6200	9817	2921447	0.00548256	Mid_infection_males
SRR18302710_100reads_finalAnn.csv	6081	9648	2776446	0.00566516	Mid_infection_males
SRR18302713_100reads_finalAnn.csv	7928	9771	3133702	0.00564795	Mid_infection_males
SRR18302714_100reads_finalAnn.csv	7846	10461	3316991	0.00551916	Mid_infection_males
SRR18302718_100reads_finalAnn.csv	7744	8833	3602648	0.00460134	Mid_infection_males
SRR18302719_100reads_finalAnn.csv	12555	14974	5953302	0.00462416	Mid_infection_males
SRR18302721_100reads_finalAnn.csv	9008	10443	3806055	0.00511054	Mid_infection_males
SRR18302722_100reads_finalAnn.csv	5661	9088	2684300	0.00549454	Mid_infection_males
SRR18302723_100reads_finalAnn.csv	5327	8880	2585811	0.00549421	Mid_infection_males
SRR18302735_100reads_finalAnn.csv	8012	8509	3310747	0.00499011	Mid_infection_males
SRR18302736_100reads_finalAnn.csv	7000	7691	2663361	0.00551596	Mid_infection_males
SRR18302739_100reads_finalAnn.csv	8166	10702	3481021	0.00542025	Mid_infection_males
SRR18302740_100reads_finalAnn.csv	10137	13176	4014508	0.00580719	Mid_infection_males
SRR18302741_100reads_finalAnn.csv	7152	7165	2701747	0.00529916	Mid_infection_males
SRR18302746_100reads_finalAnn.csv	7556	8510	3021064	0.00531799	Mid_infection_males
SRR18302747_100reads_finalAnn.csv	6861	7738	3001681	0.00486361	Mid_infection_males
SRR18302748_100reads_finalAnn.csv	7647	8807	3367262	0.00488646	Mid_infection_males
SRR18302753_100reads_finalAnn.csv	7232	11487	3196185	0.00585667	Mid_infection_males
SRR18302754_100reads_finalAnn.csv	7339	10260	3003404	0.00585968	Mid_infection_males
SRR18302755_100reads_finalAnn.csv	6650	8413	2581642	0.00583466	Mid_infection_males
SRR18302759_100reads_finalAnn.csv	6726	9767	3224248	0.0051153	Mid_infection_males
SRR18302761_100reads_finalAnn.csv	9255	10455	3610741	0.00545871	Mid_infection_males
SRR18302762_100reads_finalAnn.csv	8121	9342	3311003	0.00527423	Mid_infection_males
SRR18302765_100reads_finalAnn.csv	8250	9927	3470246	0.00523796	Mid_infection_males
SRR18302766_100reads_finalAnn.csv	7940	12664	3536287	0.00582645	Mid_infection_males
SRR18302769_100reads_finalAnn.csv	5889	8131	2804499	0.00499911	Mid_infection_males
SRR18302770_100reads_finalAnn.csv	8979	14613	4397920	0.00536435	Mid_infection_males
SRR18302771_100reads_finalAnn.csv	4453	5859	2222862	0.00463906	Mid_infection_males
SRR18302773_100reads_finalAnn.csv	8030	13636	4181149	0.00518183	Mid_infection_males
SRR18302774_100reads_finalAnn.csv	5760	38863	2977687	0.0149858	Mid_infection_males
SRR18302775_100reads_finalAnn.csv	10045	10876	4326674	0.00483535	Mid_infection_males
SRR18302776_100reads_finalAnn.csv	7681	8956	3922883	0.00424101	Mid_infection_males
SRR18302778_100reads_finalAnn.csv	10199	13541	4449921	0.00533493	Mid_infection_males
SRR18302779_100reads_finalAnn.csv	15141	17025	6286299	0.00511684	Mid_infection_males
SRR18302781_100reads_finalAnn.csv	6326	10007	3346867	0.00488009	Mid_infection_males
SRR18302808_100reads_finalAnn.csv	8770	10734	3605053	0.00541018	Mid_infection_males

### Sheet: Sheet5
Supp_Table_2E: Overall ADAR editing levels Post-female
sample	As	Ts	coverage	overall_editing_level	infection_stage_sex
SRR18302440_100reads_finalAnn.csv	7199	7324	3026203	0.00479908	Post_infection_females
SRR18302446_100reads_finalAnn.csv	6685	21899	2920725	0.00978661	Post_infection_females
SRR18302448_100reads_finalAnn.csv	6085	8498	2549517	0.00571991	Post_infection_females
SRR18302455_100reads_finalAnn.csv	7062	9123	3082688	0.00525029	Post_infection_females
SRR18302456_100reads_finalAnn.csv	7630	8189	3115342	0.00507777	Post_infection_females
SRR18302457_100reads_finalAnn.csv	7947	10202	3377579	0.00537337	Post_infection_females
SRR18302471_100reads_finalAnn.csv	7179	7724	3076344	0.00484439	Post_infection_females
SRR18302472_100reads_finalAnn.csv	8237	11003	3333025	0.00577253	Post_infection_females
SRR18302576_100reads_finalAnn.csv	6920	6665	2857279	0.00475452	Post_infection_females
SRR18302577_100reads_finalAnn.csv	7804	21283	3588898	0.00810472	Post_infection_females
SRR18302578_100reads_finalAnn.csv	6838	7271	3060889	0.00460945	Post_infection_females
SRR18302845_100reads_finalAnn.csv	5148	7615	2514541	0.00507568	Post_infection_females
SRR18302846_100reads_finalAnn.csv	7131	9313	3650812	0.0045042	Post_infection_females
SRR18302847_100reads_finalAnn.csv	5982	16999	2869217	0.0080095	Post_infection_females
SRR18302887_100reads_finalAnn.csv	7723	8399	3359460	0.00479899	Post_infection_females
SRR18302888_100reads_finalAnn.csv	7338	8191	3389948	0.0045809	Post_infection_females
SRR18302893_100reads_finalAnn.csv	6796	9484	3054851	0.00532923	Post_infection_females
SRR18302899_100reads_finalAnn.csv	8822	15526	4279286	0.00568973	Post_infection_females
SRR18302900_100reads_finalAnn.csv	6571	10357	3120615	0.00542457	Post_infection_females
SRR18302903_100reads_finalAnn.csv	5565	9703	2626853	0.00581228	Post_infection_females
SRR18302916_100reads_finalAnn.csv	6600	6931	3071600	0.0044052	Post_infection_females
SRR18302917_100reads_finalAnn.csv	6714	10984	3160520	0.00559971	Post_infection_females
SRR18302918_100reads_finalAnn.csv	5761	9610	2654354	0.00579086	Post_infection_females
SRR18302923_100reads_finalAnn.csv	7148	9194	3441104	0.00474906	Post_infection_females
SRR18302924_100reads_finalAnn.csv	6366	9001	3394155	0.00452749	Post_infection_females
SRR18302927_100reads_finalAnn.csv	7765	11891	3692165	0.00532371	Post_infection_females
SRR18302934_100reads_finalAnn.csv	7276	26379	3250394	0.0103541	Post_infection_females
SRR18302941_100reads_finalAnn.csv	7477	12534	3822001	0.00523574	Post_infection_females
SRR18302962_100reads_finalAnn.csv	6463	9195	3098366	0.00505363	Post_infection_females
SRR18302963_100reads_finalAnn.csv	7092	8917	3641175	0.00439666	Post_infection_females
SRR18302969_100reads_finalAnn.csv	6563	9504	2878680	0.00558138	Post_infection_females
SRR18302970_100reads_finalAnn.csv	5994	7276	3017620	0.00439751	Post_infection_females
SRR18302971_100reads_finalAnn.csv	5490	9139	2981333	0.00490686	Post_infection_females
SRR18302994_100reads_finalAnn.csv	7403	9400	3295647	0.00509854	Post_infection_females
SRR18303013_100reads_finalAnn.csv	7465	13182	3765315	0.00548347	Post_infection_females
SRR18303014_100reads_finalAnn.csv	6949	43626	3831095	0.0132012	Post_infection_females
SRR18303015_100reads_finalAnn.csv	6186	10575	3112198	0.00538558	Post_infection_females
SRR18303029_100reads_finalAnn.csv	6742	41579	3297291	0.0146548	Post_infection_females
SRR18303030_100reads_finalAnn.csv	6854	34416	3416683	0.012079	Post_infection_females
SRR18303031_100reads_finalAnn.csv	8102	36560	3753462	0.0118989	Post_infection_females
SRR18303034_100reads_finalAnn.csv	8613	8887	3306737	0.00529223	Post_infection_females
SRR18303123_100reads_finalAnn.csv	6246	7914	2845483	0.00497631	Post_infection_females
SRR18303124_100reads_finalAnn.csv	5976	8487	2782533	0.00519778	Post_infection_females
SRR18303222_100reads_finalAnn.csv	6152	22582	2611915	0.0110011	Post_infection_females
SRR18303223_100reads_finalAnn.csv	5597	26961	2382945	0.0136629	Post_infection_females
SRR18303266_100reads_finalAnn.csv	11384	14484	4836082	0.00534896	Post_infection_females
SRR18303280_100reads_finalAnn.csv	11388	16059	5137857	0.00534211	Post_infection_females
SRR18303291_100reads_finalAnn.csv	10105	13385	4432689	0.00529927	Post_infection_females
SRR18303341_100reads_finalAnn.csv	9041	14730	4534611	0.00524213	Post_infection_females
SRR18303392_100reads_finalAnn.csv	5733	9283	2784336	0.00539303	Post_infection_females
SRR18303409_100reads_finalAnn.csv	8574	13135	4101045	0.00529353	Post_infection_females
SRR18303415_100reads_finalAnn.csv	6043	10595	3085337	0.0053926	Post_infection_females
SRR18303417_100reads_finalAnn.csv	7439	7396	3127107	0.004744	Post_infection_females
SRR18303556_100reads_finalAnn.csv	10375	12535	5194652	0.0044103	Post_infection_females
SRR18303762_100reads_finalAnn.csv	58754	65650	20110032	0.00618617	Post_infection_females
SRR18303770_100reads_finalAnn.csv	52742	56229	20280462	0.0053732	Post_infection_females

### Sheet: Sheet6
Supp_Table_2F: Overall ADAR editing levels Post-male
sample	As	Ts	coverage	overall_editing_level	infection_stage_sex
SRR18302398_100reads_finalAnn.csv	6104	8502	2962474	0.00493034	Post_infection_males
SRR18302430_100reads_finalAnn.csv	7250	8306	3112499	0.00499791	Post_infection_males
SRR18302431_100reads_finalAnn.csv	6050	7051	2565540	0.00510653	Post_infection_males
SRR18302432_100reads_finalAnn.csv	6330	9231	2670927	0.00582607	Post_infection_males
SRR18302435_100reads_finalAnn.csv	7222	7625	3133997	0.0047374	Post_infection_males
SRR18302459_100reads_finalAnn.csv	8524	9899	3184392	0.00578541	Post_infection_males
SRR18302460_100reads_finalAnn.csv	8148	8888	3071489	0.0055465	Post_infection_males
SRR18302463_100reads_finalAnn.csv	7565	8235	3148010	0.00501904	Post_infection_males
SRR18302566_100reads_finalAnn.csv	5373	7622	2329905	0.00557748	Post_infection_males
SRR18302567_100reads_finalAnn.csv	7680	30050	3787517	0.00996167	Post_infection_males
SRR18302568_100reads_finalAnn.csv	7268	8389	3348901	0.00467526	Post_infection_males
SRR18302569_100reads_finalAnn.csv	6680	18601	3061461	0.00825782	Post_infection_males
SRR18302583_100reads_finalAnn.csv	5491	34405	2818546	0.0141548	Post_infection_males
SRR18302584_100reads_finalAnn.csv	5967	10496	3086068	0.00533462	Post_infection_males
SRR18302590_100reads_finalAnn.csv	6720	8281	2973588	0.00504475	Post_infection_males
SRR18302591_100reads_finalAnn.csv	7180	11131	3380928	0.00541597	Post_infection_males
SRR18302594_100reads_finalAnn.csv	12996	18773	6643185	0.00478219	Post_infection_males
SRR18302595_100reads_finalAnn.csv	13543	16833	7336117	0.00414061	Post_infection_males
SRR18302596_100reads_finalAnn.csv	10201	40840	5569413	0.00916452	Post_infection_males
SRR18302603_100reads_finalAnn.csv	10762	15855	5025669	0.00529621	Post_infection_males
SRR18302611_100reads_finalAnn.csv	12424	21613	7203003	0.00472539	Post_infection_males
SRR18302615_100reads_finalAnn.csv	10405	28540	4992782	0.00780026	Post_infection_males
SRR18302616_100reads_finalAnn.csv	11360	31662	5500806	0.00782104	Post_infection_males
SRR18302617_100reads_finalAnn.csv	10654	15757	5369936	0.00491831	Post_infection_males
SRR18302623_100reads_finalAnn.csv	11623	13623	6762107	0.00373345	Post_infection_males
SRR18302624_100reads_finalAnn.csv	10130	16854	5278140	0.00511241	Post_infection_males
SRR18302625_100reads_finalAnn.csv	10883	19884	6294510	0.00488791	Post_infection_males
SRR18302626_100reads_finalAnn.csv	12870	16161	7333104	0.0039589	Post_infection_males
SRR18302646_100reads_finalAnn.csv	9975	13208	4552835	0.00509199	Post_infection_males
SRR18302647_100reads_finalAnn.csv	11865	16435	5871221	0.00482012	Post_infection_males
SRR18302654_100reads_finalAnn.csv	11521	12940	5249275	0.00465988	Post_infection_males
SRR18302655_100reads_finalAnn.csv	11538	16259	5341525	0.00520394	Post_infection_males
SRR18302656_100reads_finalAnn.csv	11276	13542	5197076	0.00477538	Post_infection_males
SRR18302657_100reads_finalAnn.csv	12155	19108	6630467	0.00471505	Post_infection_males
SRR18302658_100reads_finalAnn.csv	11145	14385	5570725	0.00458289	Post_infection_males
SRR18302661_100reads_finalAnn.csv	11207	14618	5500641	0.00469491	Post_infection_males
SRR18302662_100reads_finalAnn.csv	11067	14046	5238522	0.00479391	Post_infection_males
SRR18302663_100reads_finalAnn.csv	11008	13565	5764741	0.00426264	Post_infection_males
SRR18302664_100reads_finalAnn.csv	12306	16871	6344560	0.00459874	Post_infection_males
SRR18302667_100reads_finalAnn.csv	11582	15103	5048774	0.00528544	Post_infection_males
SRR18302668_100reads_finalAnn.csv	10701	12504	4553203	0.00509641	Post_infection_males
SRR18302669_100reads_finalAnn.csv	13200	18528	6076874	0.00522111	Post_infection_males
SRR18302670_100reads_finalAnn.csv	11093	13908	4694829	0.00532522	Post_infection_males
SRR18302671_100reads_finalAnn.csv	10439	13003	4390638	0.00533909	Post_infection_males
SRR18302672_100reads_finalAnn.csv	12386	13688	5252844	0.00496379	Post_infection_males
SRR18302673_100reads_finalAnn.csv	10328	14673	5008505	0.00499171	Post_infection_males
SRR18302676_100reads_finalAnn.csv	10301	12428	4536422	0.00501034	Post_infection_males
SRR18302677_100reads_finalAnn.csv	12711	14982	5861253	0.00472476	Post_infection_males
SRR18302678_100reads_finalAnn.csv	8648	12929	3887498	0.00555036	Post_infection_males
SRR18302679_100reads_finalAnn.csv	9568	28257	4371022	0.00865358	Post_infection_males
SRR18302680_100reads_finalAnn.csv	12625	17317	5607389	0.00533974	Post_infection_males
SRR18302681_100reads_finalAnn.csv	10852	15397	5386310	0.00487328	Post_infection_males
SRR18302687_100reads_finalAnn.csv	12785	16931	6570941	0.00452234	Post_infection_males
SRR18302711_100reads_finalAnn.csv	6090	8869	3007192	0.00497441	Post_infection_males
SRR18302715_100reads_finalAnn.csv	7408	12734	3215888	0.00626328	Post_infection_males
SRR18302716_100reads_finalAnn.csv	6711	9290	2955762	0.00541349	Post_infection_males
SRR18302724_100reads_finalAnn.csv	6457	7455	3053661	0.00455584	Post_infection_males
SRR18302725_100reads_finalAnn.csv	6906	10376	3525832	0.00490154	Post_infection_males
SRR18302742_100reads_finalAnn.csv	7009	10628	3289063	0.00536232	Post_infection_males
SRR18302743_100reads_finalAnn.csv	6605	62893	3271967	0.0212404	Post_infection_males
SRR18302749_100reads_finalAnn.csv	6260	8917	2676134	0.00567124	Post_infection_males
SRR18302750_100reads_finalAnn.csv	7441	8828	3494394	0.00465574	Post_infection_males
SRR18302756_100reads_finalAnn.csv	7726	11561	3450898	0.00558898	Post_infection_males
SRR18302757_100reads_finalAnn.csv	7385	11521	3409078	0.00554578	Post_infection_males
SRR18302763_100reads_finalAnn.csv	5632	27094	2473240	0.013232	Post_infection_males
SRR18302767_100reads_finalAnn.csv	7374	9008	3178250	0.00515441	Post_infection_males
SRR18302782_100reads_finalAnn.csv	7390	12592	3487754	0.00572919	Post_infection_males
SRR18302783_100reads_finalAnn.csv	7367	10420	3493345	0.00509168	Post_infection_males
SRR18302828_100reads_finalAnn.csv	8699	12660	4295920	0.00497193	Post_infection_males
SRR18302829_100reads_finalAnn.csv	7832	23792	3534086	0.00894828	Post_infection_males
SRR18302830_100reads_finalAnn.csv	8472	10360	4163323	0.00452331	Post_infection_males
SRR18302832_100reads_finalAnn.csv	8552	11168	4234174	0.00465734	Post_infection_males
SRR18302856_100reads_finalAnn.csv	8073	9881	3989439	0.00450038	Post_infection_males
SRR18302857_100reads_finalAnn.csv	7887	9840	3814216	0.00464761	Post_infection_males
SRR18302904_100reads_finalAnn.csv	6294	23277	3089748	0.00957068	Post_infection_males
SRR18302905_100reads_finalAnn.csv	8117	9723	3905256	0.0045682	Post_infection_males
SRR18302908_100reads_finalAnn.csv	6786	7782	3029341	0.00480897	Post_infection_males
SRR18302909_100reads_finalAnn.csv	7110	7965	3211237	0.00469445	Post_infection_males
SRR18302912_100reads_finalAnn.csv	5731	8104	2919845	0.00473827	Post_infection_males
SRR18302914_100reads_finalAnn.csv	8241	12435	3726670	0.00554812	Post_infection_males
SRR18302915_100reads_finalAnn.csv	4774	7621	2292403	0.00540699	Post_infection_males
SRR18302935_100reads_finalAnn.csv	6762	8873	3082070	0.00507289	Post_infection_males
SRR18302936_100reads_finalAnn.csv	7234	7899	2721997	0.00555952	Post_infection_males
SRR18302938_100reads_finalAnn.csv	7148	8270	3285145	0.00469325	Post_infection_males
SRR18302943_100reads_finalAnn.csv	6689	8556	3205124	0.00475645	Post_infection_males
SRR18302944_100reads_finalAnn.csv	5868	8379	2702872	0.00527106	Post_infection_males
SRR18302945_100reads_finalAnn.csv	6454	9536	3207488	0.00498521	Post_infection_males
SRR18302947_100reads_finalAnn.csv	6220	8695	2844670	0.00524314	Post_infection_males
SRR18302951_100reads_finalAnn.csv	5429	8306	2662699	0.0051583	Post_infection_males
SRR18302952_100reads_finalAnn.csv	5347	23828	2550018	0.0114411	Post_infection_males
SRR18302953_100reads_finalAnn.csv	5388	7431	2676080	0.00479022	Post_infection_males
SRR18302954_100reads_finalAnn.csv	6860	8047	3348683	0.0044516	Post_infection_males
SRR18302955_100reads_finalAnn.csv	5816	29717	3098274	0.0114686	Post_infection_males
SRR18302957_100reads_finalAnn.csv	8632	10913	4000431	0.00488572	Post_infection_males
SRR18302958_100reads_finalAnn.csv	7243	9339	3573157	0.00464071	Post_infection_males
SRR18302965_100reads_finalAnn.csv	6709	9106	3467700	0.00456066	Post_infection_males
SRR18302967_100reads_finalAnn.csv	5612	6951	2569873	0.00488857	Post_infection_males
SRR18302968_100reads_finalAnn.csv	6906	8446	2960240	0.00518607	Post_infection_males
SRR18302973_100reads_finalAnn.csv	7665	8522	3302725	0.0049011	Post_infection_males
SRR18302974_100reads_finalAnn.csv	13125	16072	5882381	0.00496347	Post_infection_males
